# Differential repression of *Otx2* underlies the capacity of NANOG and ESRRB to induce germline entry

**DOI:** 10.1101/2021.06.14.448276

**Authors:** Matúš Vojtek, Jingchao Zhang, Juanjuan Sun, Man Zhang, Ian Chambers

## Abstract

Primordial germ cells (PGCs) are induced in the embryo by signals, including BMP emanating from extra-embryonic ectoderm, that act on cells in the post-implantation epiblast. PGC development can be recapitulated *in vitro* through the exposure of epiblast-like cells (EpiLCs) to appropriate cytokines, resulting in differentiation into PGC-like cells (PGCLCs). Interestingly, the requirement for cytokines to induce PGCLCs can be bypassed by enforced expression of the transcription factor (TF) NANOG. However, the underlying mechanisms are not fully elucidated. Here, we show that *Otx2* downregulation is essential to enable NANOG to induce PGCLC formation. Moreover, while previous work has shown that the direct NANOG target gene Esrrb can substitute for several functions of NANOG, enforced expression of ESRRB cannot promote PGCLC specification from EpiLCs. This appears to be due to differential downregulation of *Otx2* by NANOG and ESRRB, since induction of ESRRB in *Otx2^+/-^* EpiLCs activates expression of the core PGC TFs, *Blimp1, Prdm14* and *Ap2*γ and emergence of PGCLCs. This study illuminates the interplay of TFs occurring at the earliest stages of PGC specification from a state of competence.
