## Supplementary material for "Differential repression of *Otx2* underlies the capacity of NANOG and ESRRB to induce germline entry": Supplemetary Table 1

### Sheet: Primers
Name	Forward primer (5' -> 3')	Reverse primer (5' -> 3')
Tbp	GGGGAGCTGTGATGTGAAGT	CCAGGAAATAATTCTGGCTCA
Pou5f1	CCCCAATGCCGTGAAGTTG	TCAGCAGCTTGGCAAACTGTT
Nanog	AGGATGAAGTGCAAGCGGTG	TGCTGAGCCCTTCTGAATCAG
Esrrb	CGATTCATGAAATGCCTCAA	CCTCCTCGAACTCGGTCA
Fgf5	AAAACCTGGTGCACCCTAGA	CATCACATTCCCGAATTAAGC
Otx2	GACCCGGTACCCAGACATC	GCTCTTCGATTCTTAAACCATACC
Pou3f1	CCATCGAGGTGGGTGTCAAA	CCTCCTTCTCCAGTTGCAGG
Blimp1	CCCCTCATCGGTGAAGTCTA	TGGTGGAACTCCTCTCTGGA
Prdm14	TCAATTCACTCCCGAAGTACCA	CCGGGGATGGCAGAAGTAAA
Ap2g	ATCCCTCACCTCTCCTCTCC	CCAGATGCGAGTAATGGTCGG
